# Saturation mapping of *MUTYH* variant effects using DNA repair reporters

**DOI:** 10.1101/2025.03.01.640912

**Authors:** Shelby L. Hemker, Ashley Marsh, Felicia Hernandez, Elena Glick, Grace Clark, Alyssa Bashir, Krystal Jiang, Jacob O. Kitzman

## Abstract

Variants of uncertain significance (VUS) limit the actionability of genetic testing. A prominent example is *MUTYH*, a base excision repair factor associated with polyposis and colorectal cancer, which has a pathogenic variant carrier rate approaching 1 in 50 individuals in some populations. To systematically interrogate variant function in *MUTYH*, we coupled deep mutational scanning with a DNA repair reporter containing its lesion substrate, 8OG:A. Our variant-to-function map covers >97% of all possible *MUTYH* point variants (n=10,941) and achieves 100% accuracy classifying the pathogenicity of known clinical variants (n=247). Leveraging a large clinical registry, we observe significant associations with colorectal polyps and cancer, with more severely impaired missense variants conferring greater risk. We recapitulate known functional differences between pathogenic founder alleles, and highlight sites of complete missense intolerance, including residues that intercalate DNA and coordinate essential Zn^2+^ or Fe-S clusters. This map provides a resource to resolve the 1,032 existing missense VUS and 90 variants with conflicting interpretations in *MUTYH*, and demonstrates a scalable strategy to interrogate other clinically relevant DNA repair factors.
