## Supplementary Table 4 for "Saturation mapping of *MUTYH* variant effects using DNA repair reporters"

### Sheet: Discordant Variants
HGVSc	HGVSp	Function Score	lfsr	SpliceAI Score	LOF Call	Familial adenomatous polyposis 2	Hereditary cancer-predisposing syndrome	MUTYH-associated polyposis	Not provided / specified	Other Cancer	No Criteria / Criteria for all (non-VUS)
c.355A>G	p.Asn119Asp	-0.418531	0.0162361	0.0099733	INT	VUS (1)	LB (1)	-	-	-	0 / 2 (0 / 1)
c.397G>C	p.Asp133His	-0.0207702	0.482101	0.0146874	NEU	VUS (4, 1^)	VUS (1), LB (1^), LP (1)	VUS (1, 1^)	VUS (3, 1^)	-	4 / 14 (1 / 2)
c.469C>T	p.Arg157Trp	-0.0111477	0.470609	0.0265865	NEU	VUS (2, 1^)	VUS (2)	-	LP (1, 1^)	Breast: VUS (1), P (1^)	3 / 9 (2 / 3)
c.470G>A	p.Arg157Gln	-0.116752	0.149162	0.00829184	NEU	VUS (2), LP (1)	VUS (2)	-	VUS (1)	-	0 / 6 (0 / 1)
c.1157A>G	p.Gln386Arg	0.070126	0.423283	6.61957e-05	NEU	-	-	-	-	Gastric: P (1*)	0 / 1 (0 / 1)
c.1171G>C	p.Ala391Pro	-0.30528	0.125304	0.000637209	NEU	VUS (1, 1^)	VUS (1)	-	LP (1)	-	1 / 4 (0 / 1)
c.1363A>C	p.Thr455Pro	-0.713671	1.39152e-05	0.0488113	LOF	-	-	-	B (1^), LB (1^)	-	2 / 2 (2/2)
* = somatic variant											Total: 9 / 38 (5 / 11)
^ = no criteria
