## Supplementary Table 5 for "Saturation mapping of *MUTYH* variant effects using DNA repair reporters"

### Sheet: primer sequences
ID	Sequence	Purpose
SH0023	CACCGAAGATGAGATGGACCTGGAC	MUTYH sgRNA
SH0024	AAACGTCCAGGTCCATCTCATCTTC	MUTYH sgRNA
SH0033	TGCAGCATGACCTCTGAGAC	MUTYH GT PCR (exon 5)
SH0034	GCCAGAAACTTAGCCACAGC	MUTYH GT PCR (intron 2)
SH0051	GAGGAAGCCACGAGCAGCCATGGGAAGTGGTCACAGGAAGCA	Site-Directed Mutagenesis for MUTYH p.Val8Met
SH0052	TGGCTGCTCGTGGCTTCCTCAT	Site-Directed Mutagenesis for MUtYH p.Val8Met
SH0063	TCTGGGCTGGCCTGGGCTGCTATTCTCGTGGCCGGCGGC	Site-Directed Mutagenesis for MUTYH p.Tyr151Cys
SH0054	CAGCCCAGGCCAGCCCAGAGT	Site-Directed Mutagenesis for MUTYH p.Tyr151Cys
SH0057	GGGCCCAAATTCTGCTGGTGTAGAGGCCCAACTCAGGTCTG	Site-Directed Mutagenesis for MUTYH p.Gln363*
SH0058	ACACCAGCAGAATTTGGGCCCCA	Site-Directed Mutagenesis for MUTYH p.Gln363*
SH0059	GTGCAGAGGCCCAACTCAGATCTGCTGGCAGGACTGTGGG	Site-Directed Mutagenesis for MUTYH p.Gly368Asp
SH0060	TCTGAGTTGGGCCTCTGCACCA	Site-Directed Mutagenesis for MUTYH p.Gly368Asp
SH0067	TCGCCTGGAGAATTGGCTAGGCTAGCGTTTAAACTTAAGCTTGGTAC	Clone into lenti vector
SH0068	TATCCAGTCACTATGGTCGAGTCGACCTGAGGAGTGCGGC	Clone into lenti vector
SH0047	CGTGTCCGGCGAGGGCTAAGGCGATGCCACCTACGG	Site-Directed Mutagenesis for GFP p.Glu35*
SH0048	GCCCTCGCCGGACACGCTGA	Site-Directed Mutagenesis for GFP p.Glu35*; Amplfy GFP-off to generate top strand
JOK0184	GCTCGTTTAGTGAACCGTCAG	Variant Library outerPCR
JOK0185	GACGTGAAGAATGTGCGAGA	Variant Library outerPCR
JOK0268	CAACAAGGCAAGGCTTGACC	Amplify GFP-off
JOK0269	A*G*A*A*C*GTGGACTCCAACGTC	Amplify GFP-off, block T7 exo
JOK0271	C*A*A*C*A*AGGCAAGGCTTGACC	Amplify GFP-off, block T7 exo
jklab0369	cttagcaggtgctcagtacgtcacgcggccgcacgtagtgacctgcaggatatgcacgtagtcacctgcgcga	PaqCI stuffer fragment, top strand
jklab0370	tcgcgcaggtgactacgtgcatatcctgcaggtcactacgtgcggccgcgtgacgtactgagcacctgctaag	PaqCI stuffer fragment, bottom strand
SH0163	acactctttccctacacgacgctcttccgatctGTACCGAGCTCGGATCCG	Tile-seq 01
SH0164	gtgactggagttcagacgtgtgctcttccgatctGAGGTGATAACTGCTAACTG	Tile-seq 01
SH0165	acactctttccctacacgacgctcttccgatctCCGGAAGAGGTGGTATTGCA	Tile-seq 02
SH0166	gtgactggagttcagacgtgtgctcttccgatctCAGCATGACCTCTGAGACCC	Tile-seq 02
SH0167	acactctttccctacacgacgctcttccgatctCTGGACAGGCGGGCATATG	Tile-seq 03
SH0168	gtgactggagttcagacgtgtgctcttccgatctCTCCTGCAGCCGCCGGCC	Tile-seq 03
SH0169	acactctttccctacacgacgctcttccgatctGCTGGCCTGGGCTACTATTC	Tile-seq 04
SH0170	gtgactggagttcagacgtgtgctcttccgatctCTACGTTGCCATCCACCACA	Tile-seq 04
SH0171	acactctttccctacacgacgctcttccgatctCTCTATCGCCTTTGGCCAGG	Tile-seq 05
SH0172	gtgactggagttcagacgtgtgctcttccgatctGTACACACTGTGGCCCCTAG	Tile-seq 05
SH0173	acactctttccctacacgacgctcttccgatctAGATTTCAACCAAGCAGCCA	Tile-seq 06
SH0174	gtgactggagttcagacgtgtgctcttccgatctCACAGGTGGCACTGTCCAG	Tile-seq 06
SH0175	acactctttccctacacgacgctcttccgatctGACGTGGAGGAGTGTGCTC	Tile-seq 07
SH0176	gtgactggagttcagacgtgtgctcttccgatctGCCTCTGCACCAGCAGAATT	Tile-seq 07
SH0177	acactctttccctacacgacgctcttccgatctGAACAGCCTGGGGCCCTTG	Tile-seq 08
SH0178	gtgactggagttcagacgtgtgctcttccgatctGGACAACCTCCCCAAGGTG	Tile-seq 08
SH0179	acactctttccctacacgacgctcttccgatctCCTCCCAGCCACGCACCT	Tile-seq 09
SH0180	gtgactggagttcagacgtgtgctcttccgatctGGAAAACCTTTTTCATGGCG	Tile-seq 09
SH0181	acactctttccctacacgacgctcttccgatctGGAATTTCACACCGCAGCTG	Tile-seq 10
SH0182	gtgactggagttcagacgtgtgctcttccgatctGAAGTTTGTTGCGCCGGATC	Tile-seq 10

### Sheet: MUTYH tiles
Tile #	Codon positions	# of codons
1	1 - 51	51
2	52 - 102	51
3	103 - 153	51
4	154 - 204	51
5	205 - 255	51
6	256 - 306	51
7	307 - 357	51
8	358 - 408	51
9	409 - 459	51
10	460 - 521	62
